# Time-course Transcriptomics Reveals the Impact of *Treponema pallidum* on Microvascular Endothelial Cell Function and Phenotype

**DOI:** 10.1101/2025.05.04.651946

**Authors:** Sean Waugh, Mara C. Goodyear, Alloysius Gomez, Akash Ranasinghe, Karen V. Lithgow, Reza Falsafi, Robert E.W. Hancock, Amy H. Lee, Caroline E. Cameron

## Abstract

Syphilis, caused by *Treponema pallidum* subsp. *pallidum,* is an urgent global public health threat. Syphilis vaccine development has been impeded by limited understanding of the molecular mechanisms that enable *T. pallidum* to establish and maintain infection. The vascular endothelium is critical for *T. pallidum* attachment, dissemination, and host immune response initiation; however, the molecular details of *T. pallidum*-endothelial interactions are incompletely understood. To enhance understanding, we performed time-course transcriptomic profiling on *T. pallidum*-exposed brain microvascular endothelial cells. These analyses showed *T. pallidum* exposure altered pathways related to extracellular matrix, growth factors, integrins, and Rho GTPases. The induced transcriptional response was consistent with endothelial to mesenchymal transition, a process involved in fetal development and vascular dysfunction. This study provides a comprehensive understanding of the molecular responses of endothelial cells to *T. pallidum* and identified the host pathways that might cause syphilis disease symptoms, information that could aid in syphilis vaccine design.

**Highlights:**

□ Exposure of microvascular endothelial cells to *Treponema pallidum* subsp. *Pallidum* significantly alters the endothelial cell transcriptome
□ Signaling pathways related to extracellular matrix organization, growth factors, integrins, and Rho GTPases were overrepresented for genes differentially expressed in *T. pallidum*-exposed endothelial cells
□ Exposure to *T. pallidum* induces pathways and factors consistent with endothelial to mesenchymal transition, a host process central to development that may explain the devastating effects of congenital infection
□ *T. pallidum* exposure induces expression of Snail, the main transcription factor associated with the process of endothelial to mesenchymal transition
