## Supplemental Table 6 for "Time-course Transcriptomics Reveals the Impact of *Treponema pallidum* on Microvascular Endothelial Cell Function and Phenotype"

### Sheet: Supplementary Table 6
comparison	direction	pathwayId	pathwayName	pValue	pValueAdjusted	genes	numCandidateGenes	numBgGenes	geneRatio	totalGenes	topLevelCategory
Tp_vs_control_0.75	Up	R-HSA-383280	Nuclear Receptor transcription pathway	1.912e-05	0.01914	NR4A1;NR4A2;NR4A3	3	10	0.3	11	Gene expression
