## Supplemental Table 7 for "Time-course Transcriptomics Reveals the Impact of *Treponema pallidum* on Microvascular Endothelial Cell Function and Phenotype"

### Sheet: Supplementary Table 7
comparison	direction	pathwayId	pathwayName	pValue	pValueAdjusted	genes	numCandidateGenes	numBgGenes	geneRatio	totalGenes	topLevelCategory
Tp_vs_control_4	Up	R-HSA-5675221	Negative regulation of MAPK pathway	7.147e-10	7.154e-07	DUSP1;DUSP2;DUSP4	3	76	0.0394737	276	Signal Transduction
Tp_vs_control_4	Up	R-HSA-1234158	Regulation of gene expression by Hypoxia-inducible Factor	3.28e-09	3.283e-06	CA9;CITED2	2	76	0.0263158	276	Cell responses to stimuli
Tp_vs_control_4	Up	R-HSA-180024	DARPP-32 events	1.518e-08	1.52e-05	PDE4B;PDE4D	2	76	0.0263158	276	Signal Transduction
Tp_vs_control_4	Up	R-HSA-6804757	Regulation of TP53 Degradation	2.475e-07	0.0002477	SGK1;USP2	2	76	0.0263158	276	Gene expression
Tp_vs_control_4	Up	R-HSA-8957275	Post-translational protein phosphorylation	0.0001768	0.177	IGFBP3;IGFBP5;VGF	3	76	0.0394737	276	Metabolism of proteins
Tp_vs_control_4	Down	R-HSA-380108	Chemokine receptors bind chemokines	1.539e-20	1.541e-17	CCL20;CCR7;CXCL2;CXCL3;CXCL8	5	128	0.0390625	276	Signal Transduction
Tp_vs_control_4	Down	R-HSA-6783783	Interleukin-10 signaling	9.189e-13	9.198e-10	CCL2;CCL20;CSF1;CSF2;CSF3;CXCL2;CXCL8;ICAM1;IL1A;IL1B;LIF	11	128	0.0859375	276	Immune System
Tp_vs_control_4	Down	R-HSA-216083	Integrin cell surface interactions	7.755e-12	7.763e-09	COL5A3;ICAM1;ICAM4;ITGAX;ITGB8;TNC;VCAM1	7	128	0.0546875	276	ECM organization
Tp_vs_control_4	Down	R-HSA-388841	Costimulation by the CD28 family	2.61e-09	2.613e-06	GRAP2;ICOSLG;PTPN6	3	128	0.0234375	276	Immune System
Tp_vs_control_4	Down	R-HSA-877300	Interferon gamma signaling	1.341e-06	0.001342	GBP2;GBP5;ICAM1;IRF1;PTPN6;VCAM1	6	128	0.046875	276	Immune System
Tp_vs_control_4	Down	R-HSA-5675221	Negative regulation of MAPK pathway	7.927e-06	0.007935	DUSP16;DUSP8	2	128	0.015625	276	Signal Transduction
Tp_vs_control_4	Down	R-HSA-114452	Activation of BH3-only proteins	1.077e-05	0.01078	BBC3;TP63	2	128	0.015625	276	Programmed Cell Death
Tp_vs_control_4	Down	R-HSA-5669034	TNFs bind their physiological receptors	0.0001709	0.1711	TNFRSF9;TNFSF15	2	128	0.015625	276	Immune System
Tp_vs_control_4	Down	R-HSA-2129379	Molecules associated with elastic fibres	0.0007438	0.7445	BMP2;ITGB8	2	128	0.015625	276	ECM organization
Tp_vs_control_4	Down	R-HSA-194840	Rho GTPase cycle	0.0007551	0.7559	ARHGAP30;ARHGAP4;ARHGAP9;ARHGEF6	4	128	0.03125	276	Signal Transduction
