## Supplemental Table 8 for "Time-course Transcriptomics Reveals the Impact of *Treponema pallidum* on Microvascular Endothelial Cell Function and Phenotype"

### Sheet: Supplementary Table 8
comparison	direction	pathwayId	pathwayName	pValue	pValueAdjusted	genes	numCandidateGenes	numBgGenes	geneRatio	totalGenes	topLevelCategory
Tp_vs_control_12	Up	R-HSA-5675221	Negative regulation of MAPK pathway	1.207e-11	1.208e-08	DUSP1;DUSP2;DUSP8	3	226	0.0132743	602	Signal Transduction
Tp_vs_control_12	Up	R-HSA-8943724	Regulation of PTEN gene transcription	2.142e-08	2.144e-05	CBX2;EGR1;JUN;SNAI1	4	226	0.0176991	602	Signal Transduction
Tp_vs_control_12	Up	R-HSA-2173796	SMAD2/SMAD3:SMAD4 heterotrimer regulates transcription	4.527e-07	0.0004532	JUNB;SERPINE1;SMAD7	3	226	0.0132743	602	Gene expression
Tp_vs_control_12	Up	R-HSA-416572	Sema4D induced cell migration and growth-cone collapse	6.567e-07	0.0006574	RHOB;RND1	2	226	0.00884956	602	Developmental Biology
Tp_vs_control_12	Up	R-HSA-6804115	TP53 regulates transcription of additional cell cycle genes whose exact role in the p53 pathway remain uncertain	7.499e-07	0.0007506	BTG2;PLK3;RGCC	3	226	0.0132743	602	Gene expression
Tp_vs_control_12	Up	R-HSA-8963889	Assembly of active LPL and LIPC lipase complexes	1.082e-06	0.001083	ANGPTL4;LMF1	2	226	0.00884956	602	Transport small molecules
Tp_vs_control_12	Up	R-HSA-2142845	Hyaluronan metabolism	1.279e-06	0.00128	CEMIP;HAS1	2	226	0.00884956	602	Metabolism
Tp_vs_control_12	Up	R-HSA-174403	Glutathione synthesis and recycling	3.49e-06	0.003493	CHAC1;OPLAH	2	226	0.00884956	602	Metabolism
Tp_vs_control_12	Up	R-HSA-3700989	Transcriptional Regulation by TP53	8.882e-06	0.008891	BTG2;CCNE1;CCNE2;E2F8;FOS;IGFBP3;JUN;NDRG1;PLK3;RGCC;SESN2;SGK1;TP73	13	226	0.0575221	602	Gene expression
Tp_vs_control_12	Up	R-HSA-6804116	TP53 Regulates Transcription of Genes Involved in G1 Cell Cycle Arrest	3.892e-05	0.03896	CCNE1;CCNE2;E2F8	3	226	0.0132743	602	Gene expression
Tp_vs_control_12	Down	R-HSA-380108	Chemokine receptors bind chemokines	1.426e-53	1.427e-50	CCL20;CXCL1;CXCL10;CXCL11;CXCL2;CXCL3;CXCL5;CXCL6	8	218	0.0366972	602	Signal Transduction
Tp_vs_control_12	Down	R-HSA-877300	Interferon gamma signaling	1.204e-19	1.205e-16	GBP2;GBP4;MID1;SOCS1;TRIM22;TRIM6;VCAM1	7	218	0.0321101	602	Immune System
Tp_vs_control_12	Down	R-HSA-373076	Class A/1 (Rhodopsin-like receptors)	7.46e-16	7.467e-13	CCL20;CNR1;CXCL1;CXCL10;CXCL11;CXCL2;CXCL3;CXCL5;CXCL6;GPR39;HTR7;LPAR1;PTGER4;PTGFR;SSTR1	15	218	0.0688073	602	Signal Transduction
Tp_vs_control_12	Down	R-HSA-5673001	RAF/MAP kinase cascade	6.209e-15	6.215e-12	ANGPT1;BTC;CSF2;DUSP10;EPGN;EREG;LRRC7;NRG1;RASGRP1;RASGRP3	10	218	0.0458716	602	Signal Transduction
Tp_vs_control_12	Down	R-HSA-8983432	Interleukin-15 signaling	3.574e-08	3.578e-05	IL15;IL15RA	2	218	0.00917431	602	Immune System
Tp_vs_control_12	Down	R-HSA-8939902	Regulation of RUNX2 expression and activity	1.117e-07	0.0001118	RUNX2;TWIST1	2	218	0.00917431	602	Gene expression
Tp_vs_control_12	Down	R-HSA-388841	Costimulation by the CD28 family	1.833e-06	0.001835	ICOSLG;PDCD1LG2	2	218	0.00917431	602	Immune System
Tp_vs_control_12	Down	R-HSA-391903	Eicosanoid ligand-binding receptors	2.05e-05	0.02052	PTGER4;PTGFR	2	218	0.00917431	602	Signal Transduction
Tp_vs_control_12	Down	R-HSA-5669034	TNFs bind their physiological receptors	2.914e-05	0.02917	TNFRSF9;TNFSF13B;TNFSF18	3	218	0.0137615	602	Immune System
