## Supplemental Table 9 for "Time-course Transcriptomics Reveals the Impact of *Treponema pallidum* on Microvascular Endothelial Cell Function and Phenotype"

### Sheet: Supplementary Table 9
comparison	direction	pathwayId	pathwayName	pValue	pValueAdjusted	genes	numCandidateGenes	numBgGenes	geneRatio	totalGenes	topLevelCategory
Tp_vs_control_24	Up	R-HSA-379716	Cytosolic tRNA aminoacylation	2.728e-32	2.731e-29	AARS;CARS;GARS;MARS;SARS;TARS;YARS	7	831	0.00842359	2350	Metabolism of proteins
Tp_vs_control_24	Up	R-HSA-3700989	Transcriptional Regulation by TP53	4.203e-23	4.207e-20	BBC3;BRPF3;BTG2;CDKN1A;CREBBP;DDB2;E2F1;E2F8;EXO1;FOS;GADD45A;IGFBP3;MDM2;PIDD1;PLK3;PMAIP1;PRELID3A;PRKAB1;RGCC;RRM2B;SESN1;SESN2;SFN;TAF3;TIGAR;TNFRSF10C;TNRC6C;TOP3A;TP53INP1;TP73	30	831	0.0361011	2350	Gene expression
Tp_vs_control_24	Up	R-HSA-352230	Amino acid transport across the plasma membrane	6.035e-21	6.041e-18	SLC1A4;SLC1A5;SLC3A2;SLC7A1;SLC7A11;SLC7A5	6	831	0.00722022	2350	Transport small molecules
Tp_vs_control_24	Up	R-HSA-380994	ATF4 activates genes in response to endoplasmic reticulum stress	9.962e-21	9.972e-18	ASNS;ATF3;ATF4;CEBPG;DDIT3;HERPUD1	6	831	0.00722022	2350	Cell responses to stimuli
Tp_vs_control_24	Up	R-HSA-114452	Activation of BH3-only proteins	7.581e-16	7.589e-13	BBC3;BCL2L11;E2F1;PMAIP1;SFN;TP73	6	831	0.00722022	2350	Programmed Cell Death
Tp_vs_control_24	Up	R-HSA-71291	Metabolism of amino acids and derivatives	2.185e-15	2.187e-12	ASNS;ASRGL1;AZIN2;CBS;CBSL;CGA;GPT2;IL4I1;PHGDH;PSAT1;PSPH;SARS;SERINC2;SLC3A2;SLC7A5;TPH1	16	831	0.0192539	2350	Metabolism
Tp_vs_control_24	Up	R-HSA-400253	Circadian Clock	4.288e-11	4.292e-08	ARNTL;CREBBP;CRTC1;HELZ2;NOCT;NR1D1;RORA	7	831	0.00842359	2350	Circadian Clock
Tp_vs_control_24	Up	R-HSA-2129379	Molecules associated with elastic fibres	1.209e-10	1.21e-07	BMP2;EMILIN1;FBLN5;FN1;ITGB3;MFAP4	6	831	0.00722022	2350	ECM organization
Tp_vs_control_24	Up	R-HSA-5628897	TP53 Regulates Metabolic Genes	1.478e-09	1.479e-06	PRKAB1;RRM2B;SESN1;SESN2;SFN;TIGAR;TNRC6C	7	831	0.00842359	2350	Gene expression
Tp_vs_control_24	Up	R-HSA-5669034	TNFs bind their physiological receptors	1.094e-08	1.095e-05	EDA2R;TNFRSF9;TNFSF4;TNFSF9	4	831	0.00481348	2350	Immune System
Tp_vs_control_24	Up	R-HSA-9006934	Signaling by Receptor Tyrosine Kinases	1.524e-08	1.526e-05	ADAP1;ATP6V1G2;BAIAP2;COL3A1;COL4A1;COL4A2;COL5A1;CYFIP2;DNAL4;FGFR3;FLRT2;FN1;GRAP;GRB10;HBEGF;ITGB3;KITLG;LAMA1;PDGFB;PGF;PLAT;PRKCZ;RNF41;SH2D2A;SPHK1;TRIB3;WWOX	27	831	0.032491	2350	Signal Transduction
Tp_vs_control_24	Up	R-HSA-425393	Transport of inorganic cations/anions and amino acids/oligopeptides	1.762e-08	1.764e-05	SLC12A7;SLC1A4;SLC1A5;SLC26A11;SLC3A2;SLC4A5;SLC7A1;SLC7A11;SLC7A5;SLC8A3;SLC9A1	11	831	0.0132371	2350	Transport small molecules
Tp_vs_control_24	Up	R-HSA-5663202	Diseases of signal transduction	5.739e-08	5.745e-05	BCL2L11;CDKN1A;CREBBP;DAB2IP;DLL1;DLL4;FGFR3;FN1;FZD5;HBEGF;HDAC11;HDAC4;HDAC5;HDAC9;HES1;HEY2;ITGB3;JAG1;JAG2;KDM7A;KIAA1549;KITLG;MDM2;MIB2;NOTCH1;NR4A1;PDGFB;PIK3AP1;PPP2R5B;VWF	30	831	0.0361011	2350	Disease
Tp_vs_control_24	Up	R-HSA-1855204	Synthesis of IP3 and IP4 in the cytosol	8.071e-08	8.079e-05	INPP5J;ITPKA;ITPKB;PLCH2	4	831	0.00481348	2350	Metabolism
Tp_vs_control_24	Up	R-HSA-6803204	TP53 Regulates Transcription of Genes Involved in Cytochrome C Release	9.329e-08	9.338e-05	BBC3;CREBBP;PMAIP1;PRELID3A;TP53INP1;TP73	6	831	0.00722022	2350	Gene expression
Tp_vs_control_24	Up	R-HSA-419408	Lysosphingolipid and LPA receptors	1.051e-07	0.0001052	LPAR2;LPAR5;S1PR1	3	831	0.00361011	2350	Signal Transduction
Tp_vs_control_24	Up	R-HSA-3000171	Non-integrin membrane-ECM interactions	1.756e-07	0.0001758	COL3A1;COL4A1;COL4A2;COL5A1;DDR2;FN1;ITGB3;PDGFB;SDC2	9	831	0.0108303	2350	ECM organization
Tp_vs_control_24	Up	R-HSA-6803211	TP53 Regulates Transcription of Death Receptors and Ligands	5.617e-07	0.0005623	IGFBP3;TNFRSF10C;TP73	3	831	0.00361011	2350	Gene expression
Tp_vs_control_24	Up	R-HSA-6791312	TP53 Regulates Transcription of Cell Cycle Genes	8.896e-07	0.0008905	BTG2;CDKN1A;E2F1;E2F8;GADD45A;PLK3;RGCC;SFN	8	831	0.00962696	2350	Gene expression
Tp_vs_control_24	Up	R-HSA-196757	Metabolism of folate and pterines	1.003e-06	0.001004	ALDH1L2;MTHFD2;SHMT2	3	831	0.00361011	2350	Metabolism
Tp_vs_control_24	Up	R-HSA-9013695	NOTCH4 Intracellular Domain Regulates Transcription	2.162e-06	0.002164	ACTA2;CREBBP;HES1;HEY2;NOTCH1	5	831	0.00601685	2350	Signal Transduction
Tp_vs_control_24	Up	R-HSA-5633008	TP53 Regulates Transcription of Cell Death Genes	3.322e-06	0.003325	BBC3;CREBBP;IGFBP3;PIDD1;PMAIP1;PRELID3A;TNFRSF10C;TP53INP1	8	831	0.00962696	2350	Gene expression
Tp_vs_control_24	Up	R-HSA-3371571	HSF1-dependent transactivation	5.343e-06	0.005348	CREBBP;CRYAB;HSPB8	3	831	0.00361011	2350	Cell responses to stimuli
Tp_vs_control_24	Up	R-HSA-211945	Phase I - Functionalization of compounds	6.68e-06	0.006687	AOC2;AOC3;CES3;CMBL;CYP27B1;CYP4F3;FDXR	7	831	0.00842359	2350	Metabolism
Tp_vs_control_24	Up	R-HSA-2173788	Downregulation of TGF-beta receptor signaling	6.697e-06	0.006704	BAMBI;PMEPA1;SMAD7	3	831	0.00361011	2350	Signal Transduction
Tp_vs_control_24	Up	R-HSA-422475	Axon guidance	1.078e-05	0.01079	CD72;CLTCL1;COL3A1;COL4A1;COL4A2;COL5A1;DPYSL4;EFNB1;EFNB2;EPHA2;GRB10;ITGB3;NTN1;RHOB;RND1;SDC2;SEMA7A;SIAH2;SPTBN5;VLDLR	20	831	0.0240674	2350	Developmental Biology
Tp_vs_control_24	Up	R-HSA-8866427	VLDLR internalisation and degradation	1.106e-05	0.01107	MYLIP;VLDLR	2	831	0.00240674	2350	Transport small molecules
Tp_vs_control_24	Up	R-HSA-2022870	Chondroitin sulfate biosynthesis	1.671e-05	0.01673	BGN;CHST11;CHST3;CSPG5	4	831	0.00481348	2350	Metabolism
Tp_vs_control_24	Up	R-HSA-9018519	Estrogen-dependent gene expression	2.444e-05	0.02446	CREBBP;FOS;FOSB;GREB1;JUND;MYB;TNRC6C	7	831	0.00842359	2350	Signal Transduction
Tp_vs_control_24	Up	R-HSA-70171	Glycolysis	2.673e-05	0.02676	AC093512.2;BPGM;HK2;NUP58;PGAM2;PGM2L1	6	831	0.00722022	2350	Metabolism
Tp_vs_control_24	Up	R-HSA-168928	DDX58/IFIH1-mediated induction of interferon-alpha/beta	3.317e-05	0.0332	CREBBP;DHX58;IFIH1;IFNB1;NFKB1;NFKB2;NFKBIB;TNFAIP3;TRAF2	9	831	0.0108303	2350	Immune System
Tp_vs_control_24	Up	R-HSA-5668599	RHO GTPases Activate NADPH Oxidases	4.934e-05	0.04939	NOX1;NOXO1;PRKCZ	3	831	0.00361011	2350	Signal Transduction
Tp_vs_control_24	Down	R-HSA-194840	Rho GTPase cycle	5.48e-39	5.485e-36	ARHGAP11A;ARHGAP11B;ARHGAP12;ARHGAP18;ARHGAP29;ARHGDIB;ARHGEF4;DEPDC1B;DEPDC7;ECT2;RAC2;RHOBTB1;RHOJ	13	650	0.02	2350	Signal Transduction
Tp_vs_control_24	Down	R-HSA-194315	Signaling by Rho GTPases	3.169e-34	3.172e-31	AR;ARHGAP11A;ARHGAP11B;ARHGAP12;ARHGAP18;ARHGAP29;ARHGDIB;ARHGEF4;BUB1;BUB1B;CDC20;CENPA;CENPE;CENPF;CENPI;DEPDC1B;DEPDC7;ECT2;HIST1H2AC;HIST1H2BC;HIST1H2BD;HIST1H2BE;HIST1H2BG;HIST1H2BJ;HIST1H2BK;HIST1H3H;HIST1H4C;HIST1H4H;HIST1H4I;HIST2H2AC;HIST2H2BE;KIF14;KIF18A;NUF2;PLK1;RHOBTB1;RHOJ;SGO2;SGOL2;TUBB1	40	650	0.0615385	2350	Signal Transduction
Tp_vs_control_24	Down	R-HSA-380108	Chemokine receptors bind chemokines	2.558e-31	2.561e-28	CCL20;CCR7;CXCL1;CXCL10;CXCL3;CXCL5;CXCL6;CXCL8	8	650	0.0123077	2350	Signal Transduction
Tp_vs_control_24	Down	R-HSA-5620924	Intraflagellar transport	9.62e-19	9.63e-16	IFT81;TCTE3;TCTEX1D1;TTC30A;TTC30B;TUBB1;WDR35	7	650	0.0107692	2350	Organelle biogenesis
Tp_vs_control_24	Down	R-HSA-2559580	Oxidative Stress Induced Senescence	6.031e-18	6.037e-15	HIST1H2AC;HIST1H2BC;HIST1H2BD;HIST1H2BE;HIST1H2BG;HIST1H2BJ;HIST1H2BK;HIST1H3H;HIST1H4C;HIST1H4H;HIST1H4I;HIST2H2AC;HIST2H2BE;MAP2K6;MAP3K5;MAPK10;TNIK	17	650	0.0261538	2350	Cell responses to stimuli
Tp_vs_control_24	Down	R-HSA-373076	Class A/1 (Rhodopsin-like receptors)	9.974e-18	9.984e-15	APLN;C3;CCL20;CCR7;CNR1;CXCL1;CXCL10;CXCL3;CXCL5;CXCL6;CXCL8;EDN2;EDNRA;FPR2;GPR17;GPR39;HCAR1;LPAR1;LPAR6;PTGER2;PTGFR;PTGIR;SAA1;SSTR1	24	650	0.0369231	2350	Signal Transduction
Tp_vs_control_24	Down	R-HSA-418594	G alpha (i) signalling events	2.169e-13	2.171e-10	AKR1C3;APLN;C3;CCL20;CCR7;CNR1;CXCL1;CXCL10;CXCL3;CXCL5;CXCL6;CXCL8;FPR2;GNG2;GPR17;GPSM2;HCAR1;LPAR1;NMT2;PCP2;PDE4B;PLA2G4A;RGS4;RGS5;SAA1;SSTR1	26	650	0.04	2350	Signal Transduction
Tp_vs_control_24	Down	R-HSA-391903	Eicosanoid ligand-binding receptors	6.045e-11	6.051e-08	GPR17;PTGER2;PTGFR;PTGIR	4	650	0.00615385	2350	Signal Transduction
Tp_vs_control_24	Down	R-HSA-375276	Peptide ligand-binding receptors	7.05e-09	7.057e-06	APLN;C3;CCL20;CCR7;CXCL1;CXCL10;CXCL3;CXCL5;CXCL6;CXCL8;EDN2;EDNRA;FPR2;SAA1;SSTR1	15	650	0.0230769	2350	Signal Transduction
Tp_vs_control_24	Down	R-HSA-5625886	Activated PKN1 stimulates transcription of AR (androgen receptor) regulated genes KLK2 and KLK3	1.948e-08	1.95e-05	AR;HIST1H2AC;HIST1H2BC;HIST1H2BD;HIST1H2BE;HIST1H2BG;HIST1H2BJ;HIST1H2BK;HIST1H3H;HIST1H4C;HIST1H4H;HIST1H4I;HIST2H2AC;HIST2H2BE	14	650	0.0215385	2350	Signal Transduction
Tp_vs_control_24	Down	R-HSA-69275	G2/M Transition	2.136e-08	2.138e-05	AURKA;BORA;CCNA2;CCNB1;CCNB2;CDC25B;CENPF;FGFR1OP;HMMR;NEK2;PHLDA1;PLK1;TUBB1	13	650	0.02	2350	Cell Cycle
Tp_vs_control_24	Down	R-HSA-8939902	Regulation of RUNX2 expression and activity	6.303e-08	6.309e-05	RUNX2;SKP2;TWIST1	3	650	0.00461538	2350	Gene expression
Tp_vs_control_24	Down	R-HSA-388844	Receptor-type tyrosine-protein phosphatases	4.673e-07	0.0004678	IL1RAPL2;SLITRK4;SLITRK5	3	650	0.00461538	2350	Neuronal System
Tp_vs_control_24	Down	R-HSA-8878171	Transcriptional regulation by RUNX1	3.127e-05	0.0313	BLK;CSF2;HIST1H2AC;HIST1H2BC;HIST1H2BD;HIST1H2BE;HIST1H2BG;HIST1H2BJ;HIST1H2BK;HIST1H3H;HIST1H4C;HIST1H4H;HIST1H4I;HIST2H2AC;HIST2H2BE;PRMT6;RUNX2	17	650	0.0261538	2350	Gene expression
