## Supplemental Table 10 for "Time-course Transcriptomics Reveals the Impact of *Treponema pallidum* on Microvascular Endothelial Cell Function and Phenotype"

### Sheet: Supplementary Table 10
comparison	direction	pathwayId	pathwayName	pValue	pValueAdjusted	genes	numCandidateGenes	numBgGenes	geneRatio	totalGenes	topLevelCategory
Tp_vs_control_0.75	Up	TNFA SIGNALING VIA NFKB	TNFA SIGNALING VIA NFKB	4.48712e-08	7.17939e-07	NR4A3;EFNA1;HES1;GADD45B;NR4A2;ID2;NR4A1;EGR1	7	10	0.7	11	Signaling
Tp_vs_control_0.75	Up	TGF BETA SIGNALING	TGF BETA SIGNALING	0.00018554	0.00148432	ID1;ID3;ID2	3	10	0.3	11	Signaling
Tp_vs_control_0.75	Down	TNFA SIGNALING VIA NFKB	TNFA SIGNALING VIA NFKB	0.0463697	0.0463697	NR4A3;EFNA1;HES1;GADD45B;NR4A2;ID2;NR4A1;EGR1	1	1	1	11	Signaling
