## Supplemental Table 11 for "Time-course Transcriptomics Reveals the Impact of *Treponema pallidum* on Microvascular Endothelial Cell Function and Phenotype"

### Sheet: Supplementary Table 11
comparison	direction	pathwayId	pathwayName	pValue	pValueAdjusted	genes	numCandidateGenes	numBgGenes	geneRatio	totalGenes	topLevelCategory
Tp_vs_control_4	Up	TNFA SIGNALING VIA NFKB	TNFA SIGNALING VIA NFKB	1.1081e-08	3.3243e-07	DUSP1;SGK1;SIK1;NR4A1;PDE4B;NR4A2;ID2;EDN1;NR4A3;DUSP4;DUSP2;HES1;ZC3H12A;IRF1;CSF2;TNFAIP8;CFLAR;EFNA1;ICAM1;TNFAIP6;PTX3;TNFAIP2;IL1A;TRAF1;CXCL2;LIF;CXCL3;CCL20;INHBA;TNFAIP3;CSF1;BIRC3;IL1B;NA;CCL2;SERPINB2;ICOSLG;TNFRSF9;ABCA1;TLR2;CD69;TNC;REL;BMP2	12	33	0.363636	276	Signaling
Tp_vs_control_4	Up	HYPOXIA	HYPOXIA	0.000447558	0.00671337	DUSP1;ERRFI1;CCN2;DDIT4;CITED2;IGFBP3;HAS1	7	33	0.212121	276	Stress
Tp_vs_control_4	Up	EPITHELIAL MESENCHYMAL TRANSITION	EPITHELIAL MESENCHYMAL TRANSITION	0.00205128	0.0205128	CCN2;BDNF;ID2;IGFBP3;CXCL12;GAS1;PTX3;CXCL8;INHBA;TNFAIP3;VCAM1;TNC;COL5A3;OXTR	6	33	0.181818	276	Development
Tp_vs_control_4	Up	UV RESPONSE DN	UV RESPONSE DN	0.00311529	0.0233647	DUSP1;BDNF;CITED2;ID1;IGFBP5	5	33	0.151515	276	DNA Damage
Tp_vs_control_4	Up	TGF BETA SIGNALING	TGF BETA SIGNALING	0.00693509	0.0416105	ID2;ID3;ID1	3	33	0.0909091	276	Signaling
Tp_vs_control_4	Down	TNFA SIGNALING VIA NFKB	TNFA SIGNALING VIA NFKB	1.42353e-25	4.69766e-24	DUSP1;SGK1;SIK1;NR4A1;PDE4B;NR4A2;ID2;EDN1;NR4A3;DUSP4;DUSP2;HES1;ZC3H12A;IRF1;CSF2;TNFAIP8;CFLAR;EFNA1;ICAM1;TNFAIP6;PTX3;TNFAIP2;IL1A;TRAF1;CXCL2;LIF;CXCL3;CCL20;INHBA;TNFAIP3;CSF1;BIRC3;IL1B;NA;CCL2;SERPINB2;ICOSLG;TNFRSF9;ABCA1;TLR2;CD69;TNC;REL;BMP2	32	68	0.470588	276	Signaling
Tp_vs_control_4	Down	INFLAMMATORY RESPONSE	INFLAMMATORY RESPONSE	2.03857e-18	3.36365e-17	IRF1;IRAK2;ICAM1;TNFAIP6;CXCL8;CSF3;IL1A;LIF;CCL20;INHBA;CSF1;IL1B;ICAM4;ITGB8;CCL2;ICOSLG;TNFRSF9;EREG;ABCA1;TLR2;CD69;TNFSF15;MEFV;NOD2;P2RX7;CCR7	26	68	0.382353	276	Immune
Tp_vs_control_4	Down	KRAS SIGNALING UP	KRAS SIGNALING UP	7.10931e-06	7.82024e-05	CSF2;TRAF1;LIF;CCL20;INHBA;TNFAIP3;BIRC3;IL1B;HDAC9;EREG;BMP2;CTSS;CFB	13	68	0.191176	276	Signaling
Tp_vs_control_4	Down	ALLOGRAFT REJECTION	ALLOGRAFT REJECTION	3.70437e-05	0.000305611	ICAM1;LIF;INHBA;IFNAR2;CSF1;IL1B;CCL2;HDAC9;ICOSLG;EREG;TLR2;GBP2;CTSS;WAS;PTPN6	15	68	0.220588	276	Immune
Tp_vs_control_4	Down	INTERFERON GAMMA RESPONSE	INTERFERON GAMMA RESPONSE	0.000114974	0.00075883	IRF1;ICAM1;TNFAIP6;TNFAIP2;IFNAR2;TNFAIP3;VCAM1;NA;CCL2;CD69;CFB;PTPN6;SERPING1	13	68	0.191176	276	Immune
Tp_vs_control_4	Down	APOPTOSIS	APOPTOSIS	0.000830861	0.00456973	IRF1;CFLAR;IL1A;BIRC3;IL1B;NA;EREG;CD69;BMP2	9	68	0.132353	276	Stress
Tp_vs_control_4	Down	IL6 JAK STAT3 SIGNALING	IL6 JAK STAT3 SIGNALING	0.00279382	0.0131709	IRF1;CSF2;CXCL3;CSF1;IL1B;TLR2	6	68	0.0882353	276	Signaling
Tp_vs_control_4	Down	COMPLEMENT	COMPLEMENT	0.00492864	0.0203307	IRF1;TNFAIP3;SERPINB2;SERPINA1;CTSS;WAS;CFB;SERPING1;PIK3CG	9	68	0.132353	276	Immune
Tp_vs_control_4	Down	EPITHELIAL MESENCHYMAL TRANSITION	EPITHELIAL MESENCHYMAL TRANSITION	0.00664409	0.0243617	CCN2;BDNF;ID2;IGFBP3;CXCL12;GAS1;PTX3;CXCL8;INHBA;TNFAIP3;VCAM1;TNC;COL5A3;OXTR	8	68	0.117647	276	Development
