## Supplemental Table 12 for "Time-course Transcriptomics Reveals the Impact of *Treponema pallidum* on Microvascular Endothelial Cell Function and Phenotype"

### Sheet: Supplementary Table 12
comparison	direction	pathwayId	pathwayName	pValue	pValueAdjusted	genes	numCandidateGenes	numBgGenes	geneRatio	totalGenes	topLevelCategory
Tp_vs_control_12	Up	TNFA SIGNALING VIA NFKB	TNFA SIGNALING VIA NFKB	6.96973e-18	2.7182e-16	SERPINE1;EFNA1;EDN1;RHOB;VEGFA;PMEPA1;EGR1;NR4A1;BHLHE40;GADD45B;JUNB;JUN;SGK1;ATF3;NR4A3;PFKFB3;IER2;FOS;NR4A2;DUSP1;HES1;KDM6B;PPP1R15A;SIK1;FOSB;BTG2;KLF2;ZFP36;CD83;DUSP2;PTX3;PLK2;PHLDA1;CXCL6;TNFAIP6;PTGER4;CXCL1;CXCL3;CSF2;SERPINB2;CCL2;IL7R;CXCL2;FJX1;BIRC3;NA;BCL2A1;CEBPD;CCL20;TNC;CXCL10;IL15RA;ICOSLG;KYNU;CXCL11;TNFRSF9	30	96	0.3125	602	Signaling
Tp_vs_control_12	Up	HYPOXIA	HYPOXIA	1.29236e-13	2.5201e-12	PDGFB;SERPINE1;EFNA1;CCN2;VEGFA;NDRG1;ANGPTL4;BHLHE40;JUN;ATF3;IGFBP3;PFKFB3;FOS;DUSP1;COL5A1;PPP1R15A;HMOX1;ALDOC;AKAP12;DPYSL4;ZFP36;RORA;SDC2;HAS1;PDK3	25	96	0.260417	602	Stress
Tp_vs_control_12	Up	EPITHELIAL MESENCHYMAL TRANSITION	EPITHELIAL MESENCHYMAL TRANSITION	2.81964e-07	3.66553e-06	SERPINE1;CCN2;RHOB;FSTL3;VEGFA;PMEPA1;GADD45B;JUN;PVR;IGFBP3;SLC6A8;COL5A1;COL4A1;FBLN5;THBS1;ITGB3;MGP;PTX3;RGS4;TGFBR3;CXCL6;CXCL1;DAB2;VCAM1;LUM;TNC;IL15;MEST;GAS1	17	96	0.177083	602	Development
Tp_vs_control_12	Up	UV RESPONSE UP	UV RESPONSE UP	0.000297118	0.0028969	CA2;RHOB;NR4A1;JUNB;ATF3;SLC6A8;FOS;HMOX1;CCNE1;FOSB;BTG2;BCL2L11	12	96	0.125	602	DNA Damage
Tp_vs_control_12	Up	P53 PATHWAY	P53 PATHWAY	0.000868969	0.00601856	NDRG1;JUN;ATF3;KRT17;SLC19A2;ABHD4;FOS;PPP1R15A;HMOX1;BTG2;PLK3;ABAT	12	96	0.125	602	Growth
Tp_vs_control_12	Up	TGF BETA SIGNALING	TGF BETA SIGNALING	0.000925932	0.00601856	SERPINE1;PMEPA1;JUNB;SMAD7;PPP1R15A;THBS1	6	96	0.0625	602	Signaling
Tp_vs_control_12	Up	IL2 STAT5 SIGNALING	IL2 STAT5 SIGNALING	0.00298757	0.016645	CA2;RHOB;NDRG1;BHLHE40;GADD45B;SOCS2;SPRY4;CCNE1;RORA;CISH;CD83	11	96	0.114583	602	Signaling
Tp_vs_control_12	Up	APOPTOSIS	APOPTOSIS	0.00895316	0.0359208	NEDD9;RHOB;GADD45B;JUN;ATF3;SMAD7;HMOX1;BTG2;BCL2L11	9	96	0.09375	602	Stress
Tp_vs_control_12	Up	ESTROGEN RESPONSE EARLY	ESTROGEN RESPONSE EARLY	0.00895544	0.0359208	BHLHE40;PODXL;SLC19A2;FOS;HES1;SLC26A2;CISH;P2RY2;ABAT;GREB1	10	96	0.104167	602	Signaling
Tp_vs_control_12	Up	UV RESPONSE DN	UV RESPONSE DN	0.00921045	0.0359208	SERPINE1;BHLHE40;SMAD7;IGFBP5;DUSP1;FBLN5;ITGB3;SDC2	8	96	0.0833333	602	DNA Damage
Tp_vs_control_12	Down	INFLAMMATORY RESPONSE	INFLAMMATORY RESPONSE	2.38956e-14	9.1549e-13	LPAR1;CXCL6;SLC11A2;TNFAIP6;PTGER4;CSF3;EREG;CCL2;ITGB8;IL7R;HIF1A;CCL20;AHR;TNFSF10;CXCL10;RTP4;IL15RA;ICOSLG;IL15;KCNJ2;CXCL11;TNFRSF9;IL18R1;GNA15;RASGRP1;P2RX7	26	95	0.273684	602	Immune
Tp_vs_control_12	Down	TNFA SIGNALING VIA NFKB	TNFA SIGNALING VIA NFKB	4.57745e-14	9.1549e-13	SERPINE1;EFNA1;EDN1;RHOB;VEGFA;PMEPA1;EGR1;NR4A1;BHLHE40;GADD45B;JUNB;JUN;SGK1;ATF3;NR4A3;PFKFB3;IER2;FOS;NR4A2;DUSP1;HES1;KDM6B;PPP1R15A;SIK1;FOSB;BTG2;KLF2;ZFP36;CD83;DUSP2;PTX3;PLK2;PHLDA1;CXCL6;TNFAIP6;PTGER4;CXCL1;CXCL3;CSF2;SERPINB2;CCL2;IL7R;CXCL2;FJX1;BIRC3;NA;BCL2A1;CEBPD;CCL20;TNC;CXCL10;IL15RA;ICOSLG;KYNU;CXCL11;TNFRSF9	26	95	0.273684	602	Signaling
Tp_vs_control_12	Down	INTERFERON GAMMA RESPONSE	INTERFERON GAMMA RESPONSE	2.55067e-05	0.000340089	TNFAIP6;VCAM1;APOL6;CCL2;GBP4;SAMD9L;NA;HIF1A;TNFSF10;CXCL10;RTP4;IL15RA;RSAD2;IL15;CXCL11;LYSMD2;SOCS1	17	95	0.178947	602	Immune
Tp_vs_control_12	Down	EPITHELIAL MESENCHYMAL TRANSITION	EPITHELIAL MESENCHYMAL TRANSITION	0.000492962	0.00492962	SERPINE1;CCN2;RHOB;FSTL3;VEGFA;PMEPA1;GADD45B;JUN;PVR;IGFBP3;SLC6A8;COL5A1;COL4A1;FBLN5;THBS1;ITGB3;MGP;PTX3;RGS4;TGFBR3;CXCL6;CXCL1;DAB2;VCAM1;LUM;TNC;IL15;MEST;GAS1	12	95	0.126316	602	Development
Tp_vs_control_12	Down	IL6 JAK STAT3 SIGNALING	IL6 JAK STAT3 SIGNALING	0.000760984	0.00608787	CXCL1;CXCL3;CSF2;CXCL10;IL15RA;CXCL11;IL18R1;SOCS1	8	95	0.0842105	602	Signaling
Tp_vs_control_12	Down	KRAS SIGNALING UP	KRAS SIGNALING UP	0.000968428	0.00645619	CSF2;EREG;IL7R;PDCD1LG2;BIRC3;CCL20;CXCL10;GALNT3;CTSS;HSD11B1;BTC;IGF2	12	95	0.126316	602	Signaling
Tp_vs_control_12	Down	INTERFERON ALPHA RESPONSE	INTERFERON ALPHA RESPONSE	0.00139551	0.00797435	GBP4;SAMD9L;GMPR;CXCL10;RTP4;RSAD2;IL15;CXCL11;GBP2	9	95	0.0947368	602	Immune
