## Supplemental Table 13 for "Time-course Transcriptomics Reveals the Impact of *Treponema pallidum* on Microvascular Endothelial Cell Function and Phenotype"

### Sheet: Supplementary Table 13
comparison	direction	pathwayId	pathwayName	pValue	pValueAdjusted	genes	numCandidateGenes	numBgGenes	geneRatio	totalGenes	topLevelCategory
Tp_vs_control_24	Up	P53 PATHWAY	P53 PATHWAY	6.52315e-17	3.13111e-15	CDKN1A;AEN;GADD45A;SLC3A2;ATF3;TRIB3;PPP1R15A;KRT17;PPM1D;HBEGF;DDB2;KLF4;EPHA2;ABHD4;RRAD;BTG2;PRKAB1;FDXR;SESN1;PHLDA3;IL1A;MDM2;TRAF4;MXD1;HMOX1;XPC;CDKN2AIP;NUPR1;BAIAP2;POLH;SLC7A11;SPHK1;PLK3;PIDD1;DDIT3;UPP1;CYFIP2;CGRRF1;NOTCH1;OSGIN1;TNFSF9;ABAT;SFN;FOS;JAG2;BMP2	46	264	0.174242	2350	Growth
Tp_vs_control_24	Up	TNFA SIGNALING VIA NFKB	TNFA SIGNALING VIA NFKB	8.60358e-12	2.06486e-10	CDKN1A;GADD45A;ATF3;PPP1R15A;TRAF1;HBEGF;KLF4;EDN1;PMEPA1;BTG2;RHOB;NFKB1;NFKBIE;RELB;IL1A;GADD45B;NR4A1;BHLHE40;MXD1;NFKB2;NR4A3;EIF1;GCH1;SPHK1;KDM6B;TNFAIP3;JUNB;JAG1;IFIH1;ID2;HES1;TNFSF9;TNFRSF9;CD83;FOSB;EGR1;GEM;KLF2;FOS;BMP2;CXCL1;CXCL6;SMAD3;CCL2;FJX1;LDLR;ZC3H12A;PHLDA1;PDE4B;CEBPD;IL1B;CSF2;NA;CXCL3;KLF9;PLPP3;NFKBIA;BCL2A1;CCL20;TNFAIP6;KYNU;TNC;CXCL10	40	264	0.151515	2350	Signaling
Tp_vs_control_24	Up	EPITHELIAL MESENCHYMAL TRANSITION	EPITHELIAL MESENCHYMAL TRANSITION	9.45324e-07	1.51252e-05	GADD45A;FSTL3;PMEPA1;PVR;RHOB;COL5A1;GADD45B;FBLN5;COL4A1;COL4A2;IGFBP3;TNFAIP3;SPOCK1;ITGB3;TAGLN;BGN;ACTA2;ID2;POSTN;APLP1;GEM;FN1;COL7A1;OXTR;ECM2;NTM;MSX1;COL3A1;LAMA1;CXCL1;CXCL6;RGS4;CXCL8;TGFBR3;LUM;MEST;SCG2;PRRX1;GAS1;FGF2;ADAM12;VCAM1;SNTB1;TNC;DCN;WNT5A;MMP1	29	264	0.109848	2350	Development
Tp_vs_control_24	Up	MTORC1 SIGNALING	MTORC1 SIGNALING	1.72802e-05	0.000207363	MTHFD2;SLC1A4;PSAT1;SHMT2;CDKN1A;PSPH;TRIB3;PPP1R15A;SLC1A5;CDC25A;IFRD1;BTG2;TES;SLC7A5;FDXR;XBP1;BHLHE40;ASNS;VLDLR;NFKBIB;NUPR1;IGFBP5;SLC7A11;HK2;DDIT3;PHGDH;TM7SF2	27	264	0.102273	2350	Signaling
Tp_vs_control_24	Up	HYPOXIA	HYPOXIA	6.70406e-05	0.000559385	CDKN1A;ATF3;PPP1R15A;STC2;TES;PDGFB;COL5A1;BHLHE40;NOCT;SIAH2;HMOX1;VLDLR;PGF;IGFBP3;TNFAIP3;DPYSL4;HK2;DDIT3;CSRP2;BGN;CHST3;PKP1;RORA;SDC2;PGAM2;FOS	26	264	0.0984848	2350	Stress
Tp_vs_control_24	Up	UV RESPONSE UP	UV RESPONSE UP	6.99231e-05	0.000559385	CEBPG;ATF3;TARS1;RRAD;BTG2;RHOB;NR4A1;TYRO3;HMOX1;BCL2L11;STARD3;ASNS;CA2;NUP58;GCH1;JUNB;FOSB;MAPK8IP2;NPTXR;PDLIM3;MSX1;FOS;AQP3;BMP2	24	264	0.0909091	2350	DNA Damage
Tp_vs_control_24	Up	APOPTOSIS	APOPTOSIS	0.000700398	0.00480273	CDKN1A;GADD45A;ATF3;NEDD9;PMAIP1;PLAT;BTG2;RHOB;FDXR;IL1A;GADD45B;PPP2R5B;HMOX1;BCL2L11;SMAD7;GCH1;DDIT3;BGN;CREBBP;IFNB1;BMP2;H1-0;EMP1;CAV1;CASP8;TGFBR3;TOP2A;IL1B;CDKN1B;NA;CDC25B;LUM;CASP1;BMF;TNFSF10;DCN	21	264	0.0795455	2350	Stress
Tp_vs_control_24	Up	UNFOLDED PROTEIN RESPONSE	UNFOLDED PROTEIN RESPONSE	0.00111681	0.00670085	MTHFD2;SLC1A4;PSAT1;CHAC1;CEBPG;ATF3;STC2;TARS1;DNAJB9;ATF4;HERPUD1;SLC7A5;XBP1;ERN1;ASNS	15	264	0.0568182	2350	Stress
Tp_vs_control_24	Up	MYOGENESIS	MYOGENESIS	0.00200941	0.0107169	CDKN1A;HBEGF;STC2;IFRD1;GADD45B;BHLHE40;HSPB8;COL4A2;HDAC5;KLF5;IGFBP3;SPHK1;ACTC1;TAGLN;CRYAB;NOTCH1;MRAS;MAPRE3;MYH3;COL3A1;PGAM2;PTP4A3	22	264	0.0833333	2350	Development
Tp_vs_control_24	Up	ESTROGEN RESPONSE EARLY	ESTROGEN RESPONSE EARLY	0.00254823	0.0122315	SLC1A4;STC2;KLF4;PMAIP1;SLC7A5;XBP1;PODXL;BHLHE40;SIAH2;HSPB8;RRP12;HES1;RHOD;GREB1;RAPGEFL1;ABAT;SFN;PDLIM3;CISH;FOS;MYB;AQP3	22	264	0.0833333	2350	Signaling
Tp_vs_control_24	Up	WNT BETA CATENIN SIGNALING	WNT BETA CATENIN SIGNALING	0.00466057	0.020337	PPARD;HDAC5;JAG1;DLL1;NOTCH1;HDAC11;HEY2;JAG2	8	264	0.030303	2350	Signaling
Tp_vs_control_24	Up	NOTCH SIGNALING	NOTCH SIGNALING	0.00853493	0.0341397	PPARD;JAG1;DLL1;NOTCH1;FZD5;HES1	6	264	0.0227273	2350	Signaling
Tp_vs_control_24	Up	IL2 STAT5 SIGNALING	IL2 STAT5 SIGNALING	0.0112665	0.0387477	CDC6;SLC1A5;TRAF1;RHOB;GABARAPL1;XBP1;GADD45B;BHLHE40;MXD1;SOCS2;CA2;HK2;APLP1;TNFRSF9;CD83;RORA;SH3BGRL2;CISH;IL3RA;BMP2	20	264	0.0757576	2350	Signaling
Tp_vs_control_24	Up	ANGIOGENESIS	ANGIOGENESIS	0.0113014	0.0387477	JAG1;POSTN;SLCO2A1;MSX1;COL3A1;JAG2	6	264	0.0227273	2350	Development
Tp_vs_control_24	Down	G2M CHECKPOINT	G2M CHECKPOINT	6.3751e-08	3.06005e-06	AURKA;BUB1;CCNA2;SMAD3;KPNA2;HMMR;TTK;PLK1;TOP2A;CCNB2;CDC20;CDKN1B;NEK2;CDC25B;CCNF;LBR;CENPA;KIF20B;PTTG1;HIF1A;CDKN3;H2BC12;CENPF;CKS2;CENPE	25	180	0.138889	2350	Growth
Tp_vs_control_24	Down	INFLAMMATORY RESPONSE	INFLAMMATORY RESPONSE	1.26829e-06	3.04389e-05	CXCL6;SLC11A2;RNF144B;TNFRSF1B;CCL2;CXCL8;LDLR;SCARF1;LPAR1;CSF3;PDE4B;IL1B;PTGER2;NFKBIA;HIF1A;CCL20;TNFAIP6;ITGB8;TNFSF10;RTP4;PTGIR;CXCL10;CCR7;PCDH7	24	180	0.133333	2350	Immune
Tp_vs_control_24	Down	TNFA SIGNALING VIA NFKB	TNFA SIGNALING VIA NFKB	7.09416e-06	0.000113507	CDKN1A;GADD45A;ATF3;PPP1R15A;TRAF1;HBEGF;KLF4;EDN1;PMEPA1;BTG2;RHOB;NFKB1;NFKBIE;RELB;IL1A;GADD45B;NR4A1;BHLHE40;MXD1;NFKB2;NR4A3;EIF1;GCH1;SPHK1;KDM6B;TNFAIP3;JUNB;JAG1;IFIH1;ID2;HES1;TNFSF9;TNFRSF9;CD83;FOSB;EGR1;GEM;KLF2;FOS;BMP2;CXCL1;CXCL6;SMAD3;CCL2;FJX1;LDLR;ZC3H12A;PHLDA1;PDE4B;CEBPD;IL1B;CSF2;NA;CXCL3;KLF9;PLPP3;NFKBIA;BCL2A1;CCL20;TNFAIP6;KYNU;TNC;CXCL10	23	180	0.127778	2350	Signaling
Tp_vs_control_24	Down	E2F TARGETS	E2F TARGETS	0.000333549	0.00331295	AURKA;DLGAP5;KPNA2;HMMR;PLK1;DEPDC1;TOP2A;CCNB2;CDC20;CDKN1B;CDC25B;LBR;CDCA3;BUB1B;PTTG1;CDKN3;CKS2;RNASEH2A;CENPE	19	180	0.105556	2350	Growth
Tp_vs_control_24	Down	KRAS SIGNALING UP	KRAS SIGNALING UP	0.00037481	0.00331295	MPZL2;EMP1;TNFRSF1B;ITGBL1;IL1B;CSF2;ETV1;PRRX1;VWA5A;CCL20;HSD11B1;IGF2;CFB;CTSS;ANXA10;KCNN4;CXCL10;ADAM8;SNAP25	19	180	0.105556	2350	Signaling
Tp_vs_control_24	Down	EPITHELIAL MESENCHYMAL TRANSITION	EPITHELIAL MESENCHYMAL TRANSITION	0.000414118	0.00331295	GADD45A;FSTL3;PMEPA1;PVR;RHOB;COL5A1;GADD45B;FBLN5;COL4A1;COL4A2;IGFBP3;TNFAIP3;SPOCK1;ITGB3;TAGLN;BGN;ACTA2;ID2;POSTN;APLP1;GEM;FN1;COL7A1;OXTR;ECM2;NTM;MSX1;COL3A1;LAMA1;CXCL1;CXCL6;RGS4;CXCL8;TGFBR3;LUM;MEST;SCG2;PRRX1;GAS1;FGF2;ADAM12;VCAM1;SNTB1;TNC;DCN;WNT5A;MMP1	18	180	0.1	2350	Development
Tp_vs_control_24	Down	UV RESPONSE DN	UV RESPONSE DN	0.00121397	0.0083244	SMAD3;RGS4;CAV1;TGFBR3;LDLR;LPAR1;TGFBR2;CDKN1B;FZD2;INSIG1;PLPP3;RASA2;PTGFR;ADGRL2	14	180	0.0777778	2350	DNA Damage
Tp_vs_control_24	Down	APOPTOSIS	APOPTOSIS	0.00264004	0.0158403	CDKN1A;GADD45A;ATF3;NEDD9;PMAIP1;PLAT;BTG2;RHOB;FDXR;IL1A;GADD45B;PPP2R5B;HMOX1;BCL2L11;SMAD7;GCH1;DDIT3;BGN;CREBBP;IFNB1;BMP2;H1-0;EMP1;CAV1;CASP8;TGFBR3;TOP2A;IL1B;CDKN1B;NA;CDC25B;LUM;CASP1;BMF;TNFSF10;DCN	15	180	0.0833333	2350	Stress
Tp_vs_control_24	Down	MITOTIC SPINDLE	MITOTIC SPINDLE	0.00503531	0.026855	AURKA;BUB1;DLGAP5;TTK;PLK1;TOP2A;PIF1;CCNB2;NEK2;KIF20B;RASA2;ARHGAP29;ECT2;CENPF;RAPGEF5;CENPE	16	180	0.0888889	2350	Growth
